# Age-Dependent Increase and Dysregulation of the Splicing Machinery in Acute Myeloid Leukemia of Older Patients

**DOI:** 10.1101/2025.07.04.663197

**Authors:** Jordan B. Burton, Kristin Pladna, Joanna Bons, Mark A. Watson, Christina D. King, Timothy S. Pardee, Birgit Schilling

## Abstract

Acute myeloid leukemia (AML) is characterized by age-related resistance to therapy and poor outcomes. Initial remission rates vary from 30-80% with current therapies, but relapses are common. The 5-year survival is 30% overall but less than 10% for those 60 years of age or older. Resistance to current therapies is the central clinical challenge. This study investigated how age influences the AML proteome in patients with increasing age. We analyzed bone marrow or leukapheresis samples from 14 AML patients, including 9 older (≥ 66 years) and 5 younger (≤ 58 years) individuals, using proteomic technologies (Data-Independent Acquisitions, DIA-MS). We identified 4,471 protein groups, of which 889 exhibited significant changes and regulation between the two age groups. Proteins upregulated in older patients were predominantly associated with DNA transcription and translation, while downregulated proteins were linked to metabolic, catabolic, and extracellular matrix or structural processes. Significant changes in older samples affected the splicing machinery. Significant alterations in several of these factors, suggests either dysregulated or elevated splicing activity and reduced transcription initiation factor activity in older AML patients. Our study provides novel insights into molecular changes during AML arising in the older adult, highlighting the importance of age-specific therapeutic strategies.

**Statement of Significance of the Study:** This study is significant as it investigates a devastating and highly aggressive cancer, acute myeloid leukemia (AML), which often presents in patients with very low 5-year survival rates (32%), however which is even lower in patients over 60 years old (10%). This study really focuses on the complications and severe outcome in older patients which is not well understood. This is particularly relevant as older AML patients often do not respond to the available treatments. Understanding the pathways and protein profiles that are dysregulated in older AML patients compared to younger AML patients may in the future help to develop more customized therapeutic interventions or allow for some precision treatments. AML patients were stratified into cohort groups by age (older vs younger) and the proteomic profiling highlighted the particularly strong dysregulation of the splicing machinery in the older AML patients. While alternative splicing is often observed in cancers, here the emphasis is pointed to the fact that the dysregulation of the spliceosome and other pathways are greatly exacerbated in the older AML patients, likely leading to even worse outcomes and poor response to treatments in the older patients.
