## Supplemental Table S2 for "Age-Dependent Increase and Dysregulation of the Splicing Machinery in Acute Myeloid Leukemia of Older Patients"

### Sheet: Sheet1
Supplemental Table 2: of LOPIT Assignments
Assignment	Down-Regulated	Not Significant	Up-Regulated
Cytosol	26	88	0
Endoplasmic Reticulum	7	125	20
Golgi Apparatus	1	26	2
Lysosome	3	36	1
Mitochondria	12	283	46
Nucleus	13	451	153
Nucleus-Chromatin	0	37	17
Peroxisome	1	18	1
Plasma Membrane	6	74	6
Proteasome	9	25	1
Ribosome 40S	13	21	0
Ribosome 60S	10	37	1
Unassigned	176	1315	131
