## Supplemental Table S3 for "Age-Dependent Increase and Dysregulation of the Splicing Machinery in Acute Myeloid Leukemia of Older Patients"

### Sheet: Sheet1
Supplemental Table S3 significant proteins that change that are involved with splicing and spliceosome
Comparison..group1.group2.	Genes	ProteinDescriptions	AVG.Log2.Ratio	Qvalue	GO.Cellular.Component	GO.Molecular.Function	GO.Biological.Process
Old / Young	AHNAK	Neuroblast differentiation-associated protein AHNAK	-1.59758	1.81e-116	nucleus,cytoplasm,lysosomal membrane,cytosol,plasma membrane,focal adhesion,actin cytoskeleton,membrane,T-tubule,vesicle,sarcolemma,costamere,cell-cell contact zone,extracellular exosome,membrane raft	RNA binding,protein binding,S100 protein binding,cadherin binding,structural molecule activity conferring elasticity	regulation of RNA splicing,protein oligomerization,regulation of voltage-gated calcium channel activity
Old / Young	NONO	Non-POU domain-containing octamer-binding protein	1.86655	5.47e-24	nucleus,nucleoplasm,nucleolus,membrane,nuclear matrix,nuclear speck,paraspeckles,RNA polymerase II transcription factor complex	transcription regulatory region sequence-specific DNA binding,RNA polymerase II distal enhancer sequence-specific DNA binding,core promoter binding,chromatin binding,RNA binding,protein binding,identical protein binding,nucleic acid binding	mRNA splicing, via spliceosome,activation of innate immune response,DNA repair,DNA recombination,transcription, DNA-templated,regulation of transcription, DNA-templated,mRNA processing,circadian rhythm,RNA splicing,regulation of circadian rhythm,innate immune response,negative regulation of transcription, DNA-templated,negative regulation of oxidative stress-induced neuron intrinsic apoptotic sig…
Old / Young	SFPQ	Splicing factor, proline- and glutamine-rich	1.77561	2.7e-22	chromatin,nucleus,nucleoplasm,cytoplasm,nuclear matrix,nuclear speck,paraspeckles,RNA polymerase II transcription factor complex	transcription regulatory region sequence-specific DNA binding,RNA polymerase II distal enhancer sequence-specific DNA binding,core promoter binding,DNA binding,chromatin binding,RNA binding,protein binding,protein homodimerization activity,histone deacetylase binding,transcription regulatory region DNA binding,nucleic acid binding	negative regulation of transcription from RNA polymerase II promoter,alternative mRNA splicing, via spliceosome,double-strand break repair via homologous recombination,activation of innate immune response,transcription, DNA-templated,mRNA processing,RNA splicing,regulation of circadian rhythm,negative regulation of circadian rhythm,innate immune response,positive regulation of sister chromatid co…
Old / Young	PSPC1	Paraspeckle component 1	1.65563	5.79e-13	fibrillar center,nucleus,nucleoplasm,cytoplasm,nuclear matrix,nuclear speck,paraspeckles	transcription regulatory region sequence-specific DNA binding,core promoter binding,RNA binding,protein binding,nucleic acid binding	mRNA splicing, via spliceosome,activation of innate immune response,transcription, DNA-templated,regulation of transcription, DNA-templated,regulation of circadian rhythm,innate immune response,negative regulation of transcription, DNA-templated,rhythmic process
Old / Young	POLR2A	DNA-directed RNA polymerase II subunit RPB1	0.980812	6.28e-12	nucleus,nucleoplasm,DNA-directed RNA polymerase II, core complex,cytoplasm,nucleolus,Prp19 complex	DNA binding,RNA binding,DNA-directed RNA polymerase activity,RNA-directed RNA polymerase activity,protein binding,ubiquitin protein ligase binding,metal ion binding,promoter-specific chromatin binding,RNA polymerase II activity	mRNA splicing, via spliceosome,transcription, RNA-templated,transcription-coupled nucleotide-excision repair,transcription, DNA-templated,DNA-templated transcription, termination,regulation of transcription, DNA-templated,transcription from RNA polymerase II promoter,transcription initiation from RNA polymerase II promoter,transcription elongation from RNA polymerase II promoter,7-methylguanosine…
Old / Young	DDX23	Probable ATP-dependent RNA helicase DDX23	0.739843	3.06e-11	nucleus,nucleoplasm,U5 snRNP,nucleolus,cytoplasm,extracellular exosome,catalytic step 2 spliceosome	RNA binding,ATP-dependent RNA helicase activity,protein binding,ATP binding,ATP-dependent helicase activity	cis assembly of pre-catalytic spliceosome,RNA splicing, via transesterification reactions,mRNA splicing, via spliceosome,RNA splicing,RNA secondary structure unwinding
Old / Young	POLR2B	DNA-directed RNA polymerase II subunit RPB2	1.24474	4.26e-11	nucleus,nucleoplasm,DNA-directed RNA polymerase II, core complex,membrane,nuclear chromosome, telomeric region	DNA binding,chromatin binding,RNA binding,protein binding,ribonucleoside binding,metal ion binding,RNA polymerase II activity,DNA-directed RNA polymerase activity	mRNA splicing, via spliceosome,transcription-coupled nucleotide-excision repair,transcription, DNA-templated,transcription from RNA polymerase II promoter,transcription initiation from RNA polymerase II promoter,transcription elongation from RNA polymerase II promoter,7-methylguanosine mRNA capping,fibroblast growth factor receptor signaling pathway,RNA metabolic process,somatic stem cell populat…
Old / Young	PRPF8	Pre-mRNA-processing-splicing factor 8	1.22105	1.03e-10	nucleus,nucleoplasm,U5 snRNP,membrane,nuclear speck,U4/U6 x U5 tri-snRNP complex,U2-type catalytic step 2 spliceosome,catalytic step 2 spliceosome	second spliceosomal transesterification activity,RNA binding,protein binding,U6 snRNA binding,U1 snRNA binding,U2 snRNA binding,U5 snRNA binding,K63-linked polyubiquitin binding,pre-mRNA intronic binding	spliceosomal tri-snRNP complex assembly,RNA splicing, via transesterification reactions,mRNA splicing, via spliceosome,mRNA processing,RNA splicing,cellular response to lipopolysaccharide,cellular response to tumor necrosis factor
Old / Young	EIF4A3	Eukaryotic initiation factor 4A-III	1.1032	8.21e-10	nucleoplasm,nucleolus,cytoplasm,cytosol,membrane,nuclear speck,dendrite,exon-exon junction complex,neuronal cell body,catalytic step 2 spliceosome	RNA binding,mRNA binding,ATP-dependent RNA helicase activity,protein binding,ATP binding,poly(A) binding,selenocysteine insertion sequence binding,RNA stem-loop binding,ribonucleoprotein complex binding	nuclear-transcribed mRNA catabolic process, nonsense-mediated decay,nuclear-transcribed mRNA poly(A) tail shortening,mRNA splicing, via spliceosome,rRNA processing,termination of RNA polymerase II transcription,RNA export from nucleus,mRNA export from nucleus,associative learning,RNA splicing,RNA secondary structure unwinding,response to organic cyclic compound,negative regulation of translation,…
Old / Young	EFTUD2	116 kDa U5 small nuclear ribonucleoprotein component	1.28011	3.19e-09	nucleoplasm,spliceosomal complex,cytosol,Cajal body,membrane,nuclear speck,U4/U6 x U5 tri-snRNP complex,U2-type catalytic step 2 spliceosome,catalytic step 2 spliceosome	RNA binding,GTPase activity,protein binding,GTP binding	mRNA splicing, via spliceosome,mRNA processing,RNA splicing,cellular response to drug,response to cocaine,translational elongation
Old / Young	CCAR1	Cell division cycle and apoptosis regulator protein 1	0.787157	3.95e-08	nucleoplasm,perinuclear region of cytoplasm	core promoter binding,transcription coactivator activity,transcription corepressor activity,RNA binding,protein binding,ligand-dependent nuclear receptor transcription coactivator activity	mRNA splicing, via spliceosome,transcription, DNA-templated,regulation of transcription, DNA-templated,apoptotic process,cell cycle,positive regulation of cell proliferation,positive regulation of cell migration,negative regulation of nucleic acid-templated transcription
Old / Young	SF3B3	Splicing factor 3B subunit 3	1.48486	1.57e-07	nucleus,nucleoplasm,spliceosomal complex,U12-type spliceosomal complex,nucleolus,small nuclear ribonucleoprotein complex,catalytic step 2 spliceosome	RNA binding,protein binding,macromolecular complex binding	RNA splicing, via transesterification reactions,mRNA splicing, via spliceosome,mRNA processing,RNA splicing,negative regulation of protein catabolic process,macromolecular complex assembly
Old / Young	SAP18	Histone deacetylase complex subunit SAP18	0.717562	2.54e-07	histone deacetylase complex,nucleoplasm,cytosol,nuclear body,nuclear speck,ASAP complex,exon-exon junction complex	transcription corepressor activity,RNA binding,histone deacetylase activity,protein binding	regulation of alternative mRNA splicing, via spliceosome,transcription, DNA-templated,regulation of transcription from RNA polymerase II promoter,mRNA processing,RNA splicing,histone deacetylation,positive regulation of apoptotic process,negative regulation of mRNA splicing, via spliceosome,negative regulation of nucleic acid-templated transcription
Old / Young	SUPT6H	Transcription elongation factor SPT6	1.01487	7.09e-07	nucleus,nucleoplasm,transcription elongation factor complex,transcriptionally active chromatin	transcription factor activity, core RNA polymerase II binding,DNA binding,transcription factor activity, sequence-specific DNA binding,RNA binding,protein binding,nucleosome binding,histone binding	chromatin remodeling,chromatin silencing,regulation of transcription, DNA-templated,transcription from RNA polymerase II promoter,transcription elongation from RNA polymerase II promoter,mRNA processing,RNA splicing,regulation of mRNA export from nucleus,viral process,positive regulation of transcription elongation from RNA polymerase II promoter,nucleosome organization,mRNA transcription from RN…
Old / Young	CDC40	Pre-mRNA-processing factor 17	0.823189	1.06e-06	nucleus,nucleoplasm,spliceosomal complex,U2-type catalytic step 2 spliceosome,catalytic step 2 spliceosome	RNA binding,protein binding	mRNA splicing, via spliceosome,termination of RNA polymerase II transcription,RNA export from nucleus,mRNA export from nucleus,RNA splicing,mRNA 3'-end processing
Old / Young	SNRNP200	U5 small nuclear ribonucleoprotein 200 kDa helicase	1.01559	1.06e-06	nucleus,nucleoplasm,spliceosomal complex,U5 snRNP,membrane,U4/U6 x U5 tri-snRNP complex,catalytic step 2 spliceosome	RNA binding,ATP-dependent RNA helicase activity,protein binding,ATP binding,ATP-dependent helicase activity,identical protein binding	cis assembly of pre-catalytic spliceosome,mRNA splicing, via spliceosome,osteoblast differentiation
Old / Young	DHX9	ATP-dependent RNA helicase A	0.825808	3.36e-06	nucleus,nucleoplasm,perichromatin fibrils,nucleolus,cytoplasm,centrosome,cytosol,polysome,actin cytoskeleton,membrane,nuclear body,intracellular ribonucleoprotein complex,macromolecular complex,micro-ribonucleoprotein complex,cytoplasmic ribonucleoprotein granule,polysomal ribosome,RISC-loading complex,CRD-mediated mRNA stability complex,nuclear stress granule	RNA polymerase II core binding,core promoter binding,regulatory region RNA binding,RNA polymerase II transcription factor binding,RNA polymerase II transcription cofactor activity,RNA polymerase II transcription coactivator activity,DNA binding,DNA replication origin binding,double-stranded DNA binding,single-stranded DNA binding,RNA binding,RNA helicase activity,double-stranded RNA binding,singl…	alternative mRNA splicing, via spliceosome,mRNA splicing, via spliceosome,osteoblast differentiation,DNA replication,DNA-templated transcription, termination,regulation of transcription from RNA polymerase II promoter,transcription from RNA polymerase II promoter,RNA processing,inflammatory response,RNA secondary structure unwinding,targeting of mRNA for destruction involved in RNA interference,p…
Old / Young	TIA1	Nucleolysin TIA-1 isoform p40	1.5481	3.48e-06	nucleoplasm,cytoplasm,cytosol,cytoplasmic stress granule,nuclear stress granule	RNA binding,protein binding,poly(A) binding,AU-rich element binding	apoptotic process,fibroblast growth factor receptor signaling pathway,negative regulation of translation,negative regulation of cytokine biosynthetic process,regulation of mRNA splicing, via spliceosome,protein localization to cytoplasmic stress granule,positive regulation of epithelial cell apoptotic process
Old / Young	USP39	U4/U6.U5 tri-snRNP-associated protein 2	2.07898	5.06e-06	nucleoplasm,spliceosomal complex	protein binding,zinc ion binding,thiol-dependent ubiquitinyl hydrolase activity	spliceosomal complex assembly,mRNA splicing, via spliceosome,mRNA processing,cell cycle,RNA splicing,protein deubiquitination,cell division
Old / Young	SON	Protein SON	0.833154	5.21e-06	nuclear speck	DNA binding,RNA binding,protein binding,RS domain binding	microtubule cytoskeleton organization,mitotic cytokinesis,mRNA processing,RNA splicing,negative regulation of apoptotic process,regulation of RNA splicing,regulation of mRNA splicing, via spliceosome,regulation of cell cycle
Old / Young	CDC5L	Cell division cycle 5-like protein	1.26912	5.42e-06	Prp19 complex,nucleus,nucleoplasm,cytoplasm,membrane,nuclear speck,perinuclear region of cytoplasm,U2-type catalytic step 2 spliceosome,catalytic step 2 spliceosome,DNA replication factor A complex	RNA polymerase II regulatory region sequence-specific DNA binding,RNA polymerase II transcription factor activity, sequence-specific DNA binding,transcription factor activity, RNA polymerase II transcription factor recruiting,transcription corepressor binding,transcriptional activator activity, RNA polymerase II transcription regulatory region sequence-specific binding,DNA binding,RNA binding,pro…	mitotic cell cycle,mRNA splicing, via spliceosome,DNA repair,regulation of transcription from RNA polymerase II promoter,transcription from RNA polymerase II promoter,cell differentiation,cellular response to fibroblast growth factor stimulus,positive regulation of transcription from RNA polymerase II promoter,cellular response to interleukin-2,signal transduction involved in DNA damage checkpoin…
Old / Young	PRPF40A	Pre-mRNA-processing factor 40 homolog A	1.70383	1.02e-05	nucleoplasm,U1 snRNP,cytosol,membrane,nuclear matrix,nuclear speck,U2-type prespliceosome	RNA binding,protein binding,proline-rich region binding	mRNA splicing, via spliceosome,cytoskeleton organization,cell cycle,regulation of cell shape,cell migration,regulation of cytokinesis,cell division
Old / Young	THOC2	THO complex subunit 2	1.61101	1.52e-05	transcription export complex,THO complex,THO complex part of transcription export complex,nucleoplasm,nuclear speck,nuclear chromosome, telomeric region	mRNA binding,protein binding	termination of RNA polymerase II transcription,RNA export from nucleus,mRNA export from nucleus,RNA splicing,poly(A)+ mRNA export from nucleus,mRNA 3'-end processing,viral mRNA export from host cell nucleus,neuron development,generation of neurons
Old / Young	SUGP2	SURP and G-patch domain-containing protein 2	1.31362	3.37e-05	nucleoplasm,nuclear body	RNA binding	mRNA processing,RNA splicing
Old / Young	THOC1	THO complex subunit 1	1.31407	4.82e-05	transcription export complex,THO complex,THO complex part of transcription export complex,nucleus,nucleoplasm,cytoplasm,cytosol,nuclear matrix,nuclear speck,intercellular bridge,nuclear chromosome, telomeric region	DNA binding,RNA binding,protein binding	regulation of DNA recombination,termination of RNA polymerase II transcription,RNA processing,RNA export from nucleus,mRNA export from nucleus,apoptotic process,signal transduction,RNA splicing,mRNA 3'-end processing,replication fork processing,regulation of DNA-templated transcription, elongation,positive regulation of DNA-templated transcription, elongation,viral mRNA export from host cell nucl…
Old / Young	XAB2	Pre-mRNA-splicing factor SYF1	1.67269	5.25e-05	Prp19 complex,nucleus,nucleoplasm,membrane,U2-type catalytic step 2 spliceosome,prespliceosome,catalytic step 1 spliceosome,catalytic step 2 spliceosome,post-mRNA release spliceosomal complex	protein binding	generation of catalytic spliceosome for first transesterification step,mRNA splicing, via spliceosome,blastocyst development,transcription-coupled nucleotide-excision repair,transcription, DNA-templated,cerebral cortex development
Old / Young	PABPC1	Polyadenylate-binding protein 1	-0.830647	8.66e-05	nucleus,cytoplasm,cytosol,focal adhesion,cytoplasmic stress granule,membrane,intracellular ribonucleoprotein complex,cytoplasmic ribonucleoprotein granule,extracellular exosome,catalytic step 2 spliceosome	RNA binding,mRNA 3'-UTR binding,protein binding,protein C-terminus binding,poly(A) binding,poly(U) RNA binding,translation activator activity	nuclear-transcribed mRNA catabolic process, nonsense-mediated decay,nuclear-transcribed mRNA poly(A) tail shortening,mRNA splicing, via spliceosome,mRNA polyadenylation,translational initiation,gene silencing by RNA,regulation of mRNA stability,positive regulation of viral genome replication,positive regulation of translation,mRNA stabilization,positive regulation of nuclear-transcribed mRNA poly…
Old / Young	THOC7	THO complex subunit 7 homolog	0.583305	0.000228253	transcription export complex,THO complex,THO complex part of transcription export complex,nucleus,nucleoplasm,cytoplasm,cytosol,nuclear speck,nuclear chromosome, telomeric region,chromosome, telomeric region	RNA binding,protein binding	termination of RNA polymerase II transcription,RNA export from nucleus,mRNA export from nucleus,RNA splicing,mRNA 3'-end processing,viral mRNA export from host cell nucleus
Old / Young	HNRNPH3	Heterogeneous nuclear ribonucleoprotein H3	0.822835	0.000272417	nucleus,nucleoplasm,spliceosomal complex	RNA binding,protein binding	mRNA splicing, via spliceosome,RNA processing,RNA splicing,epithelial cell differentiation
Old / Young	SRSF7	Serine/arginine-rich splicing factor 7	1.14857	0.00032736	nucleus,nucleoplasm,cytoplasm,extracellular exosome	RNA binding,protein binding,zinc ion binding,protein domain specific binding	mRNA splicing, via spliceosome,termination of RNA polymerase II transcription,mRNA processing,RNA export from nucleus,mRNA export from nucleus,RNA splicing,mRNA 3'-end processing,negative regulation of mRNA splicing, via spliceosome,cellular response to leukemia inhibitory factor
Old / Young	U2SURP	U2 snRNP-associated SURP motif-containing protein	0.740855	0.000530989	nucleus,nucleoplasm	RNA binding,protein binding	mRNA splicing, via spliceosome
Old / Young	POLR2H	DNA-directed RNA polymerases I, II, and III subunit RPABC3	1.09109	0.000656533	nucleus,nucleoplasm,DNA-directed RNA polymerase II, core complex,DNA-directed RNA polymerase III complex,DNA-directed RNA polymerase I complex,cytosol,protein-DNA complex	single-stranded DNA binding,RNA polymerase I activity,RNA polymerase II activity,RNA polymerase III activity	mRNA splicing, via spliceosome,transcription-coupled nucleotide-excision repair,transcription, DNA-templated,transcription initiation from RNA polymerase I promoter,transcription elongation from RNA polymerase I promoter,termination of RNA polymerase I transcription,transcription from RNA polymerase II promoter,transcription initiation from RNA polymerase II promoter,transcription elongation from…
Old / Young	CHERP	Calcium homeostasis endoplasmic reticulum protein	1.03389	0.00068744	nucleoplasm,cytoplasm,membrane,sarcoplasmic reticulum membrane,perinuclear region of cytoplasm	RNA binding,protein binding,ion channel binding	mRNA splicing, via spliceosome,cellular calcium ion homeostasis,nervous system development,negative regulation of cell proliferation,release of sequestered calcium ion into cytosol,positive regulation of NFAT protein import into nucleus
Old / Young	CPSF1	Cleavage and polyadenylation specificity factor subunit 1	1.2972	0.00115283	nucleoplasm,mRNA cleavage and polyadenylation specificity factor complex,nucleus	protein binding,enzyme binding,mRNA 3'-UTR AU-rich region binding,mRNA binding	mRNA splicing, via spliceosome,termination of RNA polymerase II transcription,mRNA polyadenylation,mRNA cleavage,tRNA splicing, via endonucleolytic cleavage and ligation,mRNA export from nucleus,mRNA 3'-end processing,pre-mRNA cleavage required for polyadenylation
Old / Young	THOC3	THO complex subunit 3	1.41236	0.00147374	transcription export complex,THO complex part of transcription export complex,nucleoplasm,nuclear speck,nuclear chromosome, telomeric region	RNA binding	termination of RNA polymerase II transcription,RNA export from nucleus,mRNA export from nucleus,RNA splicing,mRNA 3'-end processing,viral mRNA export from host cell nucleus
Old / Young	CPSF2	Cleavage and polyadenylation specificity factor subunit 2	0.786692	0.00171157	nucleoplasm,mRNA cleavage and polyadenylation specificity factor complex,membrane	RNA binding,protein binding	mRNA splicing, via spliceosome,termination of RNA polymerase II transcription,mRNA polyadenylation,mRNA cleavage,mRNA 3'-end processing by stem-loop binding and cleavage,mRNA export from nucleus,mRNA 3'-end processing
Old / Young	CRNKL1	Crooked neck-like protein 1	1.34135	0.00174373	Prp19 complex,nucleus,nucleoplasm,spliceosomal complex,cytoplasm,nuclear speck,U2-type catalytic step 2 spliceosome,prespliceosome,precatalytic spliceosome,catalytic step 1 spliceosome,catalytic step 2 spliceosome,post-mRNA release spliceosomal complex	RNA binding,protein binding	spliceosomal complex assembly,mRNA splicing, via spliceosome
Old / Young	CPSF3	Cleavage and polyadenylation specificity factor subunit 3	1.34535	0.00195129	nucleoplasm,mRNA cleavage and polyadenylation specificity factor complex,intracellular ribonucleoprotein complex	RNA binding,endoribonuclease activity,protein binding,5'-3' exonuclease activity,metal ion binding	mRNA splicing, via spliceosome,termination of RNA polymerase II transcription,mRNA polyadenylation,mRNA cleavage,mRNA 3'-end processing by stem-loop binding and cleavage,mRNA export from nucleus,mRNA 3'-end processing,RNA phosphodiester bond hydrolysis, endonucleolytic
Old / Young	POLR2C	DNA-directed RNA polymerase II subunit RPB3	1.21554	0.00212743	nucleus,nucleoplasm,DNA-directed RNA polymerase II, core complex,cytosol,microtubule cytoskeleton,DNA-directed RNA polymerase complex	DNA binding,protein binding,protein dimerization activity,RNA polymerase II activity,DNA-directed RNA polymerase activity	mRNA splicing, via spliceosome,transcription-coupled nucleotide-excision repair,transcription, DNA-templated,transcription from RNA polymerase II promoter,transcription initiation from RNA polymerase II promoter,transcription elongation from RNA polymerase II promoter,7-methylguanosine mRNA capping,fibroblast growth factor receptor signaling pathway,RNA metabolic process,somatic stem cell populat…
Old / Young	DDX17	Probable ATP-dependent RNA helicase DDX17	0.926413	0.00238678	nucleus,nucleoplasm,nucleolus,cytoplasm,cytosol,membrane,nuclear speck	transcription coactivator activity,RNA binding,RNA helicase activity,ATP-dependent RNA helicase activity,protein binding,ATP binding,RNA-dependent ATPase activity	alternative mRNA splicing, via spliceosome,regulation of alternative mRNA splicing, via spliceosome,epithelial to mesenchymal transition,transcription, DNA-templated,regulation of transcription from RNA polymerase II promoter,rRNA processing,RNA processing,RNA secondary structure unwinding,miRNA metabolic process,intracellular estrogen receptor signaling pathway,androgen receptor signaling pathwa…
Old / Young	POLR2E	DNA-directed RNA polymerases I, II, and III subunit RPABC1	0.963761	0.00255892	nucleus,nucleoplasm,DNA-directed RNA polymerase II, core complex,DNA-directed RNA polymerase III complex,DNA-directed RNA polymerase I complex,cytosol,DNA-directed RNA polymerase complex	DNA binding,DNA-directed RNA polymerase activity,protein binding,RNA polymerase I activity,RNA polymerase II activity,RNA polymerase III activity	mRNA splicing, via spliceosome,transcription-coupled nucleotide-excision repair,transcription, DNA-templated,transcription initiation from RNA polymerase I promoter,transcription elongation from RNA polymerase I promoter,termination of RNA polymerase I transcription,transcription from RNA polymerase II promoter,transcription initiation from RNA polymerase II promoter,transcription elongation from…
Old / Young	SRSF1	Serine/arginine-rich splicing factor 1	1.25949	0.00426701	nucleus,nucleoplasm,cytoplasm,nuclear speck,extracellular exosome,catalytic step 2 spliceosome,exon-exon junction complex	RNA binding,mRNA binding,protein binding,protein kinase B binding,DNA topoisomerase binding,RS domain binding	alternative mRNA splicing, via spliceosome,mRNA 5'-splice site recognition,mRNA splicing, via spliceosome,in utero embryonic development,termination of RNA polymerase II transcription,mRNA splice site selection,mRNA processing,RNA export from nucleus,mRNA export from nucleus,mRNA 3'-end processing,positive regulation of RNA splicing,oligodendrocyte differentiation,cardiac muscle contraction,liver…
Old / Young	AQR	RNA helicase aquarius	-0.995871	0.00462271	nucleus,nucleoplasm,membrane,U2-type catalytic step 2 spliceosome,catalytic step 2 spliceosome	RNA binding,protein binding	mRNA splicing, via spliceosome,transcription-coupled nucleotide-excision repair
Old / Young	RALY	RNA-binding protein Raly	0.837019	0.00546068	nucleus,catalytic step 2 spliceosome	transcription cofactor activity,RNA binding,protein binding,poly(A) RNA binding	mRNA splicing, via spliceosome,transcription, DNA-templated,regulation of transcription, DNA-templated,regulation of nucleic acid-templated transcription,regulation of cholesterol homeostasis
Old / Young	BCAS2	Pre-mRNA-splicing factor SPF27	1.19035	0.00548905	Prp19 complex,nucleoplasm,spliceosomal complex,nucleolus,centrosome,nuclear speck,U2-type catalytic step 2 spliceosome,precatalytic spliceosome,catalytic step 2 spliceosome,DNA replication factor A complex	protein binding	RNA splicing, via transesterification reactions,mRNA splicing, via spliceosome,RNA splicing
Old / Young	FUS	RNA-binding protein FUS	0.693794	0.00566122	nucleus,nucleoplasm,polysome,perikaryon,dendritic spine head,perinuclear region of cytoplasm	DNA binding,transcription coactivator activity,RNA binding,protein binding,estrogen receptor binding,myosin V binding,ionotropic glutamate receptor binding,identical protein binding,metal ion binding,retinoid X receptor binding,thyroid hormone receptor binding,transcription cofactor activity	mRNA splicing, via spliceosome,regulation of transcription, DNA-templated,cellular response to calcium ion
Old / Young	HNRNPR	Heterogeneous nuclear ribonucleoprotein R	1.80751	0.00617073	nucleoplasm,spliceosomal complex,endoplasmic reticulum,dendrite,growth cone,intracellular ribonucleoprotein complex,axon terminus,catalytic step 2 spliceosome,nucleolus	RNA binding,mRNA 3'-UTR binding,protein binding	mRNA splicing, via spliceosome,mRNA processing,circadian rhythm,RNA metabolic process,negative regulation of catalytic activity,mRNA destabilization
Old / Young	PSIP1	PC4 and SFRS1-interacting protein	0.90752	0.00646509	nucleoplasm,cytosol,transcriptionally active chromatin	RNA binding,protein binding,supercoiled DNA binding	mRNA 5'-splice site recognition,transcription, DNA-templated,regulation of transcription, DNA-templated,response to oxidative stress,response to heat,nuclear transport,establishment of integrated proviral latency
Old / Young	HNRNPH1	Heterogeneous nuclear ribonucleoprotein H	0.942314	0.00651683	nucleus,nucleoplasm,cytosol,membrane,catalytic step 2 spliceosome	RNA binding,protein binding,poly(U) RNA binding	mRNA splicing, via spliceosome,RNA processing,fibroblast growth factor receptor signaling pathway,RNA metabolic process,regulation of RNA splicing
Old / Young	HNRNPUL1	Heterogeneous nuclear ribonucleoprotein U-like protein 1	1.03497	0.00693713	nucleus,nucleoplasm,intracellular ribonucleoprotein complex	RNA binding,protein binding,enzyme binding	mRNA splicing, via spliceosome,transcription, DNA-templated,regulation of transcription, DNA-templated,RNA processing,response to virus
Old / Young	POLR2G	DNA-directed RNA polymerase II subunit RPB7	0.819061	0.00889294	cytoplasmic mRNA processing body,nucleus,nucleoplasm,DNA-directed RNA polymerase II, core complex,DNA-directed RNA polymerase complex	single-stranded DNA binding,single-stranded RNA binding,translation initiation factor binding,DNA-directed RNA polymerase activity	nuclear-transcribed mRNA catabolic process, exonucleolytic,mRNA splicing, via spliceosome,transcription-coupled nucleotide-excision repair,transcription, DNA-templated,transcription from RNA polymerase II promoter,transcription initiation from RNA polymerase II promoter,transcription elongation from RNA polymerase II promoter,7-methylguanosine mRNA capping,apoptotic process,fibroblast growth fact…
Old / Young	RBM4	RNA-binding protein 4	0.642489	0.010845	nucleus,nucleoplasm,nucleolus,cytoplasm,cytosol,cytoplasmic stress granule,nuclear speck	RNA binding,mRNA binding,mRNA 3'-UTR binding,protein binding,zinc ion binding,cyclin binding,miRNA binding,pre-mRNA intronic binding,pre-mRNA intronic pyrimidine-rich binding	regulation of alternative mRNA splicing, via spliceosome,cap-independent translational initiation,IRES-dependent translational initiation,RNA processing,mRNA processing,RNA splicing,negative regulation of translation,cell differentiation,negative regulation of translation in response to stress,miRNA mediated inhibition of translation,entrainment of circadian clock by photoperiod,negative regulati…
Old / Young	SNW1	SNW domain-containing protein 1	0.831656	0.010845	nucleus,nucleoplasm,spliceosomal complex,nuclear matrix,nuclear body,nuclear speck,U2-type catalytic step 2 spliceosome,catalytic step 2 spliceosome,post-mRNA release spliceosomal complex,cyclin/CDK positive transcription elongation factor complex	transcription coactivator activity,transcription corepressor activity,RNA binding,Notch binding,protein binding,enzyme binding,nuclear hormone receptor binding,vitamin D receptor binding,retinoic acid receptor binding,SMAD binding,androgen receptor binding	negative regulation of transcription from RNA polymerase II promoter,generation of catalytic spliceosome for second transesterification step,mRNA splicing, via spliceosome,regulation of transcription from RNA polymerase II promoter,transcription initiation from RNA polymerase II promoter,Notch signaling pathway,positive regulation of transcription of Notch receptor target,viral process,positive r…
Old / Young	PRPF6	Pre-mRNA-processing factor 6	0.869032	0.0124976	nucleus,nucleoplasm,spliceosomal complex,U5 snRNP,membrane,nuclear speck,U4/U6 x U5 tri-snRNP complex,catalytic step 2 spliceosome	transcription coactivator activity,RNA binding,protein binding,ribonucleoprotein complex binding,androgen receptor binding	spliceosomal tri-snRNP complex assembly,spliceosomal complex assembly,RNA splicing, via transesterification reactions,mRNA splicing, via spliceosome,RNA localization,RNA splicing,positive regulation of transcription from RNA polymerase II promoter
Old / Young	KDM1A	Lysine-specific histone demethylase 1A	1.06741	0.0146636	nuclear chromosome, telomeric region,nuclear chromatin,nucleus,nucleoplasm,transcription factor complex,DNA repair complex	p53 binding,chromatin binding,histone deacetylase activity,protein binding,transcription factor binding,oxidoreductase activity,enzyme binding,ligand-dependent nuclear receptor transcription coactivator activity,demethylase activity,histone demethylase activity,histone demethylase activity (H3-K4 specific),histone demethylase activity (H3-K9 specific),histone demethylase activity (H3-dimethyl-K4 …	negative regulation of transcription from RNA polymerase II promoter,alternative mRNA splicing, via spliceosome,transcription, DNA-templated,regulation of transcription from RNA polymerase II promoter,protein demethylation,blood coagulation,regulation of double-strand break repair via homologous recombination,positive regulation of neuron projection development,histone deacetylation,cerebral cort…
Old / Young	NUP98	Nuclear pore complex protein Nup98-Nup96	0.797746	0.0179205	nuclear envelope,nuclear pore,nucleoplasm,cytosol,nuclear body,intracellular ribonucleoprotein complex,nuclear pore outer ring,nuclear membrane,nuclear periphery,nuclear inclusion body,intracellular membrane-bounded organelle,host cell,nuclear pore cytoplasmic filaments,nuclear pore nuclear basket,kinetochore	RNA polymerase II transcription coactivator activity,RNA binding,mRNA binding,transporter activity,protein binding,nuclear localization sequence binding,serine-type peptidase activity,structural constituent of nuclear pore,promoter-specific chromatin binding,nucleocytoplasmic transporter activity	posttranscriptional tethering of RNA polymerase II gene DNA at nuclear periphery,regulation of glycolytic process,DNA replication,transcription from RNA polymerase II promoter,RNA export from nucleus,mRNA export from nucleus,tRNA export from nucleus,proteolysis,protein import into nucleus,nucleocytoplasmic transport,nuclear pore organization,sister chromatid cohesion,mitotic nuclear envelope disa…
Old / Young	AKAP8L	A-kinase anchor protein 8-like	1.48173	0.0179205	chromatin,nucleus,cytoplasm,nuclear matrix,PML body,nuclear speck,intracellular ribonucleoprotein complex	DNA binding,RNA binding,protein binding,lamin binding,DEAD/H-box RNA helicase binding,protein kinase A regulatory subunit binding,histone deacetylase binding,metal ion binding	transcription, DNA-templated,mRNA processing,mitotic chromosome condensation,RNA splicing,regulation of mRNA export from nucleus,positive regulation of histone deacetylation,regulation of histone phosphorylation,cell cycle G2/M phase transition,positive regulation of transcription from RNA polymerase II promoter,nuclear envelope disassembly
Old / Young	POLR2D	DNA-directed RNA polymerase II subunit RPB4	0.887209	0.0185163	cytoplasmic mRNA processing body,nucleus,nucleoplasm,DNA-directed RNA polymerase II, core complex,cytosol,nuclear speck	nucleotide binding,DNA-directed RNA polymerase activity,translation initiation factor binding,single-stranded DNA binding,single-stranded RNA binding	nuclear-transcribed mRNA catabolic process, deadenylation-dependent decay,mRNA splicing, via spliceosome,transcription-coupled nucleotide-excision repair,transcription, DNA-templated,transcription from RNA polymerase II promoter,transcription initiation from RNA polymerase II promoter,transcription elongation from RNA polymerase II promoter,7-methylguanosine mRNA capping,fibroblast growth factor …
Old / Young	SNRPF	Small nuclear ribonucleoprotein F	1.09084	0.0186523	nucleoplasm,spliceosomal complex,U7 snRNP,U1 snRNP,U4 snRNP,U12-type spliceosomal complex,small nucleolar ribonucleoprotein complex,cytosol,small nuclear ribonucleoprotein complex,methylosome,pICln-Sm protein complex,SMN-Sm protein complex,U2-type catalytic step 2 spliceosome,catalytic step 2 spliceosome	RNA binding,protein binding	spliceosomal snRNP assembly,mRNA splicing, via spliceosome,termination of RNA polymerase II transcription,histone mRNA metabolic process,RNA splicing,nuclear import
Old / Young	WDR33	pre-mRNA 3' end processing protein WDR33	0.998448	0.0221101	fibrillar center,collagen trimer,nucleus,nucleoplasm,mRNA cleavage and polyadenylation specificity factor complex	RNA binding	mRNA splicing, via spliceosome,postreplication repair,termination of RNA polymerase II transcription,mRNA polyadenylation,mRNA cleavage,mRNA export from nucleus,spermatogenesis,mRNA 3'-end processing
Old / Young	HNRNPC	Heterogeneous nuclear ribonucleoproteins C1/C2	0.808801	0.0229745	nuclear chromatin,extracellular region,nucleus,nucleoplasm,spliceosomal complex,cytosol,actin cytoskeleton,membrane,macromolecular complex,extracellular exosome,catalytic step 2 spliceosome,telomerase holoenzyme complex	RNA polymerase II core promoter proximal region sequence-specific DNA binding,RNA polymerase II distal enhancer sequence-specific DNA binding,RNA binding,mRNA 3'-UTR binding,protein binding,poly(U) RNA binding,nucleosomal DNA binding,identical protein binding,telomerase RNA binding,N6-methyladenosine-containing RNA binding,poly(A) RNA binding	mRNA splicing, via spliceosome,osteoblast differentiation,RNA splicing,RNA metabolic process,negative regulation of telomere maintenance via telomerase,ATP-dependent chromatin remodeling,3'-UTR-mediated mRNA stabilization
Old / Young	CSTF2	Cleavage stimulation factor subunit 2	1.20583	0.0234809	nucleoplasm,mRNA cleavage and polyadenylation specificity factor complex,nuclear body,cleavage body	RNA binding,mRNA binding,protein binding	mRNA splicing, via spliceosome,termination of RNA polymerase II transcription,mRNA polyadenylation,tRNA splicing, via endonucleolytic cleavage and ligation,mRNA 3'-end processing,pre-mRNA cleavage required for polyadenylation
Old / Young	MAGOHB	Protein mago nashi homolog 2	1.09268	0.0235813	nucleoplasm,exon-exon junction complex,neuronal cell body,catalytic step 2 spliceosome	RNA binding,protein binding	nuclear-transcribed mRNA catabolic process, nonsense-mediated decay,mRNA splicing, via spliceosome,termination of RNA polymerase II transcription,RNA export from nucleus,mRNA export from nucleus,RNA splicing,mRNA 3'-end processing
Old / Young	PPIL1	Peptidyl-prolyl cis-trans isomerase-like 1	0.685729	0.0242255	nucleus,nucleoplasm,extracellular exosome,U2-type catalytic step 2 spliceosome,catalytic step 2 spliceosome	peptidyl-prolyl cis-trans isomerase activity,protein binding,disordered domain specific binding	mRNA splicing, via spliceosome,protein peptidyl-prolyl isomerization,protein folding
Old / Young	HNRNPK	Heterogeneous nuclear ribonucleoprotein K	0.701129	0.0385942	nuclear chromatin,podosome,nucleus,nucleoplasm,cytoplasm,focal adhesion,membrane,cell projection,extracellular exosome,catalytic step 2 spliceosome	RNA polymerase II core promoter proximal region sequence-specific DNA binding,transcriptional activator activity, RNA polymerase II core promoter proximal region sequence-specific binding,single-stranded DNA binding,RNA binding,protein binding,protein domain specific binding,identical protein binding,cadherin binding	mRNA splicing, via spliceosome,transcription from RNA polymerase II promoter,RNA processing,signal transduction,regulation of low-density lipoprotein particle clearance,viral process,RNA metabolic process,negative regulation of apoptotic process,positive regulation of low-density lipoprotein particle receptor biosynthetic process,positive regulation of transcription from RNA polymerase II promote…
Old / Young	U2AF2	Splicing factor U2AF 65 kDa subunit	0.896442	0.0388968	commitment complex,nucleus,nucleoplasm,spliceosomal complex,nuclear speck,U2-type prespliceosome,U2AF,Prp19 complex	RNA binding,protein binding,poly-pyrimidine tract binding,enzyme binding,pre-mRNA 3'-splice site binding,C2H2 zinc finger domain binding	mRNA splicing, via spliceosome,termination of RNA polymerase II transcription,mRNA processing,RNA export from nucleus,mRNA export from nucleus,mRNA 3'-end processing,negative regulation of protein ubiquitination,positive regulation of RNA splicing,negative regulation of mRNA splicing, via spliceosome
Old / Young	RBM17	Splicing factor 45	1.01467	0.0441502	nucleoplasm,spliceosomal complex	RNA binding,protein binding	alternative mRNA splicing, via spliceosome,mRNA splicing, via spliceosome,DNA repair,regulation of RNA splicing
Old / Young	CSTF3	Cleavage stimulation factor subunit 3	1.07298	0.0450307	nucleus,nucleoplasm	RNA binding,mRNA binding,protein binding	mRNA splicing, via spliceosome,termination of RNA polymerase II transcription,mRNA polyadenylation,mRNA cleavage,mRNA 3'-end processing,RNA 3'-end processing
Old / Young	SF3B4	Splicing factor 3B subunit 4	1.33993	0.0470539	nucleoplasm,spliceosomal complex,U12-type spliceosomal complex	RNA binding,protein binding	RNA splicing, via transesterification reactions,mRNA splicing, via spliceosome,mRNA processing,RNA splicing,positive regulation of mRNA splicing, via spliceosome
